# Evaluating computational tools for protein-coding sequence detection: Are they up to the task?

**DOI:** 10.1101/2024.05.16.594598

**Authors:** DJ Champion, Ting-Hsuan Chen, Susan Thomson, Michael A. Black, Paul P. Gardner

## Abstract

**Background:** Detecting protein-coding genes in nucleotide sequences is a significant challenge for understanding genome and transcriptome function, yet the reliability of bioinformatic tools for this task remains largely unverified. This is despite some tools being available for several decades, and widely used for genome and transcriptome annotation.

**Results:** We perform an assessment of nucleotide sequence and alignment-based *de novo* protein-coding detection tools. The controls we use exclude any previous training dataset and include coding exons as a positive set and length-matched intergenic and shuffled sequences as negative sets.

Our work demonstrates that several widely used tools are neither accurate nor computationally efficient for the protein-coding sequence detection problem. In fact, just three of nine tools significantly outperformed a naive scoring scheme. Furthermore, we note a high discrepancy between self-reported accuracies and the accuracy achieved in our study. Our results show that the extra dimension from conserved and variable nucleotides in alignments have a significant advantage over single sequence approaches.

**Conclusions:** These results highlight significant limitations in existing protein-coding annotation tools that are widely used for lncRNA annotation. This shows a need for more robust and efficient approaches to training and assessing the performance of tools for identifying protein-coding sequences. Our study paves the way for future advancements in comparative genomic approaches, and we hope will popularise more robust approaches to genome and transcriptome annotation.
