## Supplementary Tables S1-S6 for "Evaluating computational tools for protein-coding sequence detection: Are they up to the task?"

### Sheet: S1 Coding potential software
Name	Type	Papers	Website	Reports ORF coordinates	Number of frames	Sequence or Alignment	Installable	Meets inclusion criteria	Notes
Bioseq2seq	Neural network	https://doi.org/10.1371/journal.pcbi.1011526	https://github.com/josephvalencia/bioseq2seq	no	3 (fwd)	sequence	yes	yes
CPC2	SVM	doi.org/10.1093/nar/gkx428, https://doi.org/10.1093/nar/gkm391	http://cpc2.gao-lab.org/	yes	6	sequence	yes	yes
CPPred	SVM	doi.org/10.1093/nar/gkz087	http://www.rnabinding.com/CPPred/	no	3 (fwd)	sequence	yes	yes	The "integrated model" is suitable for this evaluation.
LGC	Maximum likelihood	https://doi.org/10.1093/bioinformatics/btz008	http://bigd.big.ac.cn/biocode/tools/BT000004	no	3 (fwd)	sequence	yes	yes
PhyloCSF	Maximum likelihood	doi.org/10.1093/bioinformatics/btr209	https://github.com/mlin/PhyloCSF/wiki	no	6	alignment	yes	yes	Using the "Omega Test" mode, that "requires only a phylogenetic tree. On the other hand, the test is less accurate and slower than the standard PhyloCSF mode."
PLEK	SVM	doi.org/10.1186/1471-2105-15-311	https://sourceforge.net/projects/plek/files/	no	3 (fwd)	sequence	yes	yes
randScore	-	-	-	no	6	sequence	yes	yes	Used to form a base-line on how a random number generator performs.
RNAcode	Dynamic programming	doi.org/10.1261/rna.2536111	https://github.com/ViennaRNA/RNAcode	yes	6	alignment	yes	yes
RNAsamba	Neural network	https://doi.org/10.1093/nargab/lqz024	https://github.com/apcamargo/RNAsamba	no	3 (fwd)	sequence	yes	yes
stopFree	-	-	-	yes	6	sequence	yes	yes	Used to form a base-line on how well a naive predictor will perform.
tcode	Probabilistic	https://doi.org/10.1093/nar/10.17.5303	http://emboss.open-bio.org/	*yes (reports scores and coordinates of 200 nt windows)	6	sequence	yes	yes
									Notes on how the install, usage and output classifications were decided: https://docs.google.com/document/d/1r6_wb6EERNAajkh0vudbiFYW4XEKrahO8sinYHKQgKk/edit?usp=sharing
Add comments on installation: required dependancies, installation docs, makefiles (or similar), ...
Add comments on ease of use: run docs, example data, ...
Name	Type	Paper	Website			Sequence or Alignment	Installable	Meets inclusion criteria	Notes
BASiNET	-	https://doi.org/10.1093/nar/gky462	https://cran.r-project.org/web/packages/BASiNET/index.html			sequence	no	no, #3	Dependency 'Biostrings' is not available for newer versions of R.
CNCI	-	doi.org/10.1093/nar/gkt646	https://github.com/www-bioinfo-org/CNCI			sequence	yes	no, #4	Appears to only support vertebrates or plants, based on the documentation.
CNIT	-	doi.org/10.1093/nar/gkz400	http://cnit.noncode.org/CNIT/			sequence	yes	no, #4	Supports models for animals and plants. No generalised model.
CodAN	-	https://doi.org/10.1093/bib/bbaa045	https://github.com/pedronachtigall/CodAn			sequence	yes	no, #4	Supports models for fungi, invertebrates, plants and vertebrates. No generalised model.
COME	-	doi.org/10.1093/nar/gkw798	https://github.com/lulab/COME			sequence	no	no, #2, #4	Model specific organisims. human (hg19), mouse (mm10), fly (dm3), worm (ce10) and plant (TAIR10). No generalised model.
CONC	-	https://doi.org/10.1371/journal.pgen.0020029	-			sequence	no	no, #2	Software unavailable.
CONTRAST	-	https://doi.org/10.1186/gb-2007-8-12-r269	http://contra.stanford.edu/contrast/			sequence	no	no, #3	Out-dated compiler dependency, doesn't compile with a newer g++ version.
CPAT	-	http://nar.oxfordjournals.org/content/41/6/e74	https://cpat.readthedocs.io/en/latest/			sequence	yes	no, #4	Supports models for Human, Mouse, Fly and Zebrafish. No generalised model.
CPC	-	doi.org/10.1093/nar/gkm391	http://cpc.gao-lab.org/			sequence	yes	no, #5	Superceeded by another tool, CPC2.
DeepCPP	-	https://academic.oup.com/bib/article/22/2/2073/5813257	https://github.com/yuuuuzhang/DeepCPP			sequence	-	no, #3	Failed to execute. Has issues with keras module
DFT	-	https://genome.cshlp.org/content/13/8/1930.long	-			sequence	-	no, #2	Cannot locate a download.
FEELnc		https://doi.org/10.1093/nar/gkw1306	https://github.com/tderrien/FEELnc			sequence	yes	no, #4	Requires annotation and training
GCUA	-	https://pubmed.ncbi.nlm.nih.gov/9632833/	https://github.com/mcinerneylab/GCUA			sequence	no	no, #3	Did not compile. Forked and edited C files, added third argument to getstr function. Managed to compile, but program doesn't run properly. Might be due to C files changes...
GeneScan	-	https://doi.org/10.1006/jmbi.1997.0951	http://hollywood.mit.edu/GENSCAN.html			sequence	no	no, #3	Licence server unavailable.
HLRF	-	https://doi.org/10.1093/nar/gku325	http://ncrna-pred.com/HLRF_README.txt			sequence	no	no, #2	Software unavailable.
LncRNA-ID	-	doi.org/10.1093/bioinformatics/btv480	https://github.com/zhangy72/LncRNA-ID			alignment	no	no, #2, #3	Software unavailable.
lncScore	-	https://www.scopus.com/record/display.uri?eid=2-s2.0-84990869256&origin=inward	https://github.com/WGLab/lncScore			sequence	yes	no, #4	Supports models for Human, Mouse, Fly, Zebrafish, C. elegans, Sheep and Rat. No generalised model.
ORF dominance score	-	https://doi.org/10.15252/embr.202154321	https://figshare.com/articles/software/Scripts_for_ORF_dominance/7269518			sequence	no	no, #3	Failed to execute, script is incomplete, too many dependancies.
PhyloCSF++	-	https://doi.org/10.1093/bioinformatics/btab756	https://github.com/cpockrandt/PhyloCSFpp			alignment	yes	no, #5	Redundant -- same method as PhyloCSF.
PORTRAIT	-	https://doi.org/10.1186%2F1471-2105-10-239	http://bioinformatics.cenargen.embrapa.br/portrait			sequence	no	no, #2, #3	Project homepage is 404. Missing libstdc++.so.5 on the server. Very old software.
QGB	-	https://www.liebertpub.com/doi/pdf/10.1089/cmb.1994.1.39	-			sequence	-	no, #6	Uses homology
qrna	-	https://doi.org/10.1186/1471-2105-2-8	http://rivaslab.org/software.html			pairwise alignment	no	no, #1, #3	Pairwise alignment only. Requires 32-bit libraries, which are not commonly installed on modern Linux machines.
RNAcon	-	doi.org/10.1186/1471-2164-15-127	https://webs.iiitd.edu.in/raghava/rnacon/			sequence	yes	no, #3	Command-line version (RNAcon_predict.pl) produces no scores or predictions for small test datasets and a range of different parameters.
RNAmining	-	doi.org/10.12688/f1000research.52350.2	https://rnamining.integrativebioinformatics.me/download			sequence	yes	no, #4	Supports models for Anolis_carolinensis, Chrysemys_picta_bellii, Crocodylus_porosus, Danio_rerio, Eptatretus_burgeri, Gallus_gallus, Homo_sapiens, Latimeria_chalumnae, Monodelphis_domestica, Mus_musculus, Notechis_scutatus, Ornithorhynchus_anatinus, Petromyzon_marinus, Sphenodon_punctatus, Xenopus_tropicalis. No generalised model.
spliceR	-	doi.org/10.1186/1471-2105-15-81				sequence	no	no, #3	Was removed from bioconductor release 3.8
Stacking	-	https://doi.org/10.1093/bib/bbab023	https://github.com/xwang315/Stacking-strategy			sequence	no	no, #2	Missing github repository.
TESTCODE	-	https://doi.org/10.1093/nar/10.17.5303	https://github.com/Noor-ul-amin/Fickett-TESTCODE			sequence	yes	no, #5	Redundant with tcode.
Transdecoder	-	doi.org/10.1038/nprot.2013.084	https://github.com/TransDecoder/TransDecoder/wiki			sequence	no	no, #4	From the documentation "[Transdecoder] requires training a species-specific model based on hundreds of candidates derived from the inputs." I.e. would be trained on the test data.
mRNN?		https://doi.org/10.1093/nar/gky567	https://github.com/hendrixlab/mRNN
Inclusion criteria							Exclusion criteria	Num. Failed	Percentage
1. Predicts protein-coding potential from nucleotide sequence or multiple sequence alignment							1	1	2.77778
2. Publicly accessible							2	7	19.4444
3. Straight-forward installation and executable							3	11	30.5556
4. Generalised (e.g. not just model organisms, or requires training)							4	9	25
5. Unique (e.g. not just based on an existing tool)							5	3	8.33333
6. Not homology based (e.g. HMMER, BLAST etc)							6	1	2.77778
7. Recently used/popular							7	0	0
									0
Included								9	25
name	yearPublished	citations	citationsPerAnnum	Updated Citation On
CPC2	2007	3502	194.556	2024-03-13
PhyloCSF	2011	965	68.9286	2024-03-13
PLEK	2014	632	57.4545	2024-03-13
tcode	1982	1168	27.1628	2024-03-13
RNAsamba	2020	86	17.2	2024-03-13
CPPred	2019	94	15.6667	2024-03-13
RNAcode	2011	212	15.1429	2024-03-13
LGC	2019	77	12.8333	2024-03-13
stopFree	2024	0	0	2024-03-13
randScore	2024	0	0	2024-03-13
Bioseq2seq	2023	0	0	2024-03-13
Note: CPC2 citations are the sum of the CPC & CPC2 papers.

### Sheet: S2 Organisms used to traintest 
Common Name	Oranism Name/Genus	Phylum	Order	Tool training	Tool testing	Number of tools
Human	Homo sapiens	Chordata	Primates	CPC2, CPPred, RNAsamba, PLEK, bioseq2seq, tcode	CPC2, CPPred, LGC, RNAcode, RNAsamba, bioseq2seq	8
Mouse	Mus musculus	Chordata	Rodentia	CPPred, bioseq2seq	CPC2, CPPred, LGC, PLEK, RNAsamba, bioseq2seq	6
Nematode worm	Caenorhabditis elegans	Nematoda	Rhabditida	CPPred	CPC2, CPPred, LGC, RNAcode, RNAsamba	5
Zebrafish	Danio rerio	Chordata	Cypriniformes	CPPred	CPC2, CPPred, LGC, PLEK, RNAsamba	5
Fruit fly	Drosphila melanogaster	Arthropoda	Diptera	PhyloCSF, CPPred	CPC2, CPPred, RNAcode, RNAsamba	5
Thale cress	Arabidopsis thaliana	Anthophyta	Brassicales	CPPred	CPC2, CPPred, RNAsamba	3
Brewers Yeast	Saccharomyces cerevisiae	Ascomycota	Saccharomycetales	CPPred, tcode	CPPred, RNAcode	3
Cow	Bos taurus	Chordata	Artiodactyla	bioseq2seq	PLEK, bioseq2seq	2
Gorilla	Gorilla gorilla	Chordata	Primates	bioseq2seq	PLEK, bioseq2seq	2
Macaque	Macaca mulatta	Chordata	Primates		PLEK, bioseq2seq	2
Chimpanzee	Pan troglodytes	Chordata	Primates	bioseq2seq	CNCI, PLEK, bioseq2seq	2
Orangutan	Pongo abelii	Chordata	Primates	bioseq2seq	CNCI, PLEK, bioseq2seq	2
E.coli	Escherichia coli	Pseudomonadota	Enterobacterales		RNAcode	1
Methanococcus	Methanocaldococcus jannaschii	Euryarchaeota	Methanococcales		RNAcode	1
Rice	Oryza sativa	Magnoliophyta	Cyperales		LGC	1
Rat	Rattus rattus	Chordata	Rodentia	bioseq2seq	bioseq2seq	1
Pig	Sus scrofa	Chordata	Artiodactyla		PLEK	1
Tomato	Solanum lycopersicum	Magnoliophyta	Solanales		LGC	1
Clawed frogs	Xenopus tropicalis	Chordata	Anura		PLEK	1
Datasets to avoid for benchmarking

### Sheet: S3 Sequencealignment summary st
Summary stats:	Type	Number of sequences	mean length	len std dev	max alignment depth	mean alignment depth	depth std dev	Average identity %	identity std dev	C+G Content	C+G std dev	#alns with 2 seqs	#alns with 1 seq
Animalia	coding	1075	315.336	114.093	10	7.16372	0.772303	81.4316	7.05314	51.0242	12.3365	0	0
Animalia	intergenic	2148	314.424	110.141	10	5.83194	1.352	78.102	12.8334	46.2612	10.2001	0	0
Animalia	shuffle	1075	315.336	114.093	10	7.16372	0.772303	81.4316	7.05314	51.0242	12.3365	0	0
Fungi	coding	1135	529.621	283.335	11	5.34537	2.23007	70.3648	11.5345	50.5632	3.71487	56	67
Fungi	intergenic	2242	523.194	275.733	11	3.57003	1.30932	74.1048	17.6634	48.2516	5.13227	287	421
Fungi	shuffle	1135	529.621	283.335	11	5.34537	2.23007	70.3648	11.5345	50.5632	3.71487	56	67
Plantae	coding	992	362.703	173.025	11	6.68649	2.44032	64.4486	10.0217	37.8198	4.2095	14	2
Plantae	intergenic	1984	362.708	173.034	11	5.69859	2.80407	51.7974	19.0631	28.2438	6.35722	287	137
Plantae	shuffle	992	362.703	173.025	11	6.68649	2.44032	64.4486	10.0217	37.8198	4.2095	14	2
Total coding		3202
Total intergenic		6374
Total shuffle		3202
	*NB: Shuffled sequences have the same statistics (length, depth, PID, C+G etc) as the native coding sequence.

### Sheet: S4 Tool result summary stats
Tool	x/N	AUC	AUC_CI_Lower	AUC_CI_Upper	Sensitivity	Sensitivity_CI_Lower	Sensitivity_CI_Upper	Specificity	Specificity_CI_Lower	Specificity_CI_Upper	MCC	MCC_CI_Lower	MCC_CI_Upper	PPV	FPR	NPV	F1	Diff. from stopFree Z-score	Diff. from stopFree p-val	Mean execution time per sequence (s)	Clade	Self-reported Sensitivity	Self-reported Specificity	Self-reported PPV	Self-reported MCC	Self-reported data source	Sensitivity difference	Specificity difference	PPV difference	MCC difference
bioseq2seq	1	0.718376	0.707627	0.729125	0.620862	0.583385	0.646791	0.679198	0.654443	0.725668	0.265878	0.248741	0.282948	0.392885	0.320802	0.842705	0.481239	0.37094	0.710682	1.82528	Combined	0.963	NA	0.96	0.925	Table 1 [Also, S1 Text, Table C, "seq-wt (LFN)".]	-0.190631	NA	-0.388005	-0.541459
CPC2	1	0.71108	0.700563	0.721597	0.664585	0.616177	0.68832	0.623016	0.602961	0.671891	0.250568	0.233659	0.267201	0.370861	0.376984	0.847443	0.476063	-1.21399	0.224753	0.294786	Combined	0.95	0.97	NA	NA	Results section, paragraph 2.	-0.155173	-0.192273	NA	NA
CPPred	1	0.697516	0.685637	0.709396	0.607433	0.554653	0.627108	0.70259	0.686508	0.783211	0.277495	0.260191	0.294889	0.4058	0.29741	0.84258	0.486554	-3.22227	0.00127177	0.104152	Combined	0.8887	0.94925	0.9456	0.842	Average CPPred results from Tables 6 & 7 (integrated model)	-0.165257	-0.130679	-0.367395	-0.482057
LGC	1	0.529504	0.51867	0.540337	0.57183	0.533417	0.614959	0.496867	0.464899	0.5306	0.0595894	0.0426241	0.076999	0.27538	0.503133	0.776309	0.371739	-24.3532	5.36751e-131	0.0183962	Combined	0.918	0.954	NA	NA	Table 4	-0.205576	-0.283308	NA	NA
PhyloCSF	1	0.85832	0.850994	0.865646	0.77639	0.761704	0.809806	0.75188	0.724413	0.766505	0.471518	0.456242	0.486997	0.511312	0.24812	0.90955	0.616567	23.0564	1.26744e-117	44.6263	Combined	0.925	0.98	NA	NA	Estimated from Figure 2, top-left ROC curve	-0.0760619	-0.115078	NA	NA
PLEK	1	0.635737	0.624988	0.646487	0.6193	0.598064	0.6521	0.589495	0.560881	0.608816	0.181465	0.164516	0.198609	0.335306	0.410505	0.822407	0.435059	-17.5942	2.72719e-69	0.0257196	Combined	0.951	0.9415	0.9985	NA	Table 2: average MCF-7 & HeLa S3 values.	-0.186279	-0.203341	-0.473907	NA
randScore	1	0.499194	0.487692	0.510696	0.55278	0.480926	0.566216	0.456036	0.448515	0.526632	0.00767314	-0.0093749	0.0245371	0.253618	0.543964	0.753061	0.347707	-28.1718	1.29589e-174	null	Combined	NA	NA	NA	NA	NA	NA	NA	NA	NA
RNAcode	1	0.906524	0.899352	0.913695	0.825734	0.812617	0.8401	0.870092	0.859751	0.881793	0.655374	0.640977	0.669493	0.680041	0.129908	0.937233	0.745839	33.1582	4.31307e-241	0.397745	Combined	0.878	0.927	NA	NA	Text " Of the 10,535 annotated coding exons in FlyBase, 9245 overlapped (by at least one nucleotide) with an RNAcode prediction (sensitivity 87.8%). In total, RNAcode predicts 13,166 high-scoring coding regions with p < 0.001. Of these, 12,207 had overlap with one of the annotated exons, i.e., 959 were false positives (specificity: 92.7%)"	-0.0266544	-0.0275146	NA	NA
RNAsamba	1	0.700978	0.690133	0.711823	0.596814	0.572759	0.63679	0.671679	0.627089	0.699564	0.237949	0.220808	0.255521	0.378042	0.328321	0.832837	0.46288	-2.91115	0.00360106	6.99587	Combined	0.99146	NA	0.88908	0.86394	"Table S6. Comparison of classification performance in datasets of five different species using built-in pre-trained models."-- average of performance over 5 species	-0.220436	NA	-0.371401	-0.56
stopFree	1	0.716617	0.706646	0.726588	0.642723	0.625226	0.711126	0.638784	0.579352	0.657059	0.246288	0.229463	0.263457	0.373029	0.361216	0.842446	0.472072	0	1	0.0165846	Combined	NA	NA	NA	NA	NA	NA	NA	NA	NA
tcode	1	0.745612	0.735106	0.756118	0.638663	0.621174	0.661774	0.731725	0.710837	0.749901	0.334172	0.317202	0.351092	0.443216	0.268275	0.85828	0.523286	6.10832	1.00684e-09	0.0147242	Combined	NA	NA	NA	NA	NA	NA	NA	NA	NA
stopFree	1	0.723533	0.705234	0.741832	0.600881	0.573568	0.640529	0.717501	0.676044	0.742678	0.28736	0.258881	0.316479	0.41687	0.282499	0.84249	0.492241	0	1		fungiGroup
stopFree	1	0.695439	0.678244	0.712634	0.693953	0.609302	0.744186	0.58672	0.548868	0.665847	0.243241	0.214965	0.271188	0.358999	0.41328	0.851802	0.4732	0	1		catGroup
stopFree	1	0.80431	0.788892	0.819728	0.724798	0.686492	0.759073	0.72547	0.693548	0.764785	0.400283	0.371945	0.43014	0.468099	0.27453	0.887747	0.568829	0	1		melonGroup
CPC2	1	0.763747	0.746442	0.781053	0.629956	0.591189	0.693392	0.744152	0.667456	0.810786	0.34034	0.311253	0.369802	0.452818	0.255848	0.856802	0.526898	5.77426	7.72927e-09		fungiGroup
CPC2	1	0.647802	0.629159	0.666445	0.668837	0.621395	0.728395	0.568415	0.52652	0.61186	0.205532	0.176314	0.234921	0.340758	0.431585	0.837294	0.451491	-4.98676	6.14004e-07		catGroup
CPC2	1	0.763741	0.746216	0.781267	0.693548	0.668347	0.749017	0.716734	0.665659	0.741599	0.364955	0.335598	0.394774	0.449379	0.283266	0.875256	0.545382	-4.88293	1.04519e-06		melonGroup
LGC	1	0.649324	0.630441	0.668208	0.570925	0.530374	0.631718	0.647912	0.586615	0.69826	0.193272	0.16319	0.223275	0.352749	0.352088	0.817944	0.43607	-6.50445	7.79756e-11		fungiGroup
LGC	1	0.562462	0.543608	0.581316	0.603721	0.554419	0.642791	0.504189	0.473162	0.551039	0.0935643	0.0640388	0.123733	0.28883	0.495811	0.792296	0.390728	-10.3977	2.53981e-25		catGroup
LGC	1	0.343384	0.325285	0.361483	0.594758	0.498992	0.632056	0.254368	0.232191	0.315197	-0.143671	-0.176044	-0.110582	0.210039	0.745632	0.653149	0.310445	-36.8625	1.84395e-297		melonGroup
CPPred	1	0.823788	0.808045	0.839531	0.724229	0.702203	0.765639	0.798934	0.752443	0.816997	0.481787	0.453131	0.508868	0.547635	0.201066	0.896048	0.623672	11.659	2.0655e-31		fungiGroup
CPPred	1	0.597354	0.576263	0.618445	0.502326	0.477186	0.609302	0.656841	0.536767	0.681384	0.141803	0.110856	0.172859	0.328068	0.343159	0.798265	0.396913	-8.63102	6.08054e-18		catGroup
CPPred	1	0.708893	0.687988	0.729798	0.621976	0.572581	0.649194	0.708333	0.693212	0.777554	0.295557	0.264844	0.325485	0.415488	0.291667	0.848973	0.498183	-8.28998	1.1327e-16		melonGroup
RNAcode	1	0.917094	0.903624	0.930563	0.874009	0.854626	0.893392	0.929819	0.909683	0.956766	0.783457	0.763287	0.804697	0.80716	0.0701806	0.956442	0.839255	17.6942	4.64855e-70		fungiGroup
RNAcode	1	0.907707	0.895846	0.919569	0.804651	0.782326	0.828837	0.895129	0.867197	0.909711	0.675045	0.65043	0.699777	0.719036	0.104871	0.932149	0.759438	22.6281	2.29238e-113		catGroup
RNAcode	1	0.96945	0.962915	0.975985	0.913306	0.895161	0.929435	0.940188	0.928083	0.954645	0.829394	0.8099	0.849992	0.835793	0.0598118	0.97018	0.872832	19.6892	2.66817e-86		melonGroup
PhyloCSF	1	0.901762	0.891121	0.912402	0.820264	0.785903	0.838767	0.785609	0.77346	0.816701	0.545495	0.520815	0.570453	0.562538	0.214391	0.928596	0.667384	17.6691	7.26093e-70		fungiGroup
PhyloCSF	1	0.797492	0.782636	0.812347	0.729302	0.712535	0.785116	0.722619	0.677009	0.738753	0.40119	0.373888	0.4283	0.467223	0.277381	0.888931	0.56956	8.86813	7.43873e-19		catGroup
PhyloCSF	1	0.875271	0.86305	0.887492	0.830645	0.775202	0.849798	0.750672	0.736895	0.799731	0.514995	0.488449	0.542279	0.526181	0.249328	0.930058	0.644253	6.99807	2.59508e-12		melonGroup
tcode	1	0.794539	0.778001	0.811077	0.688106	0.666079	0.724229	0.77939	0.746817	0.797461	0.428765	0.400765	0.456637	0.511796	0.22061	0.881447	0.586997	9.08647	1.02303e-19		fungiGroup
tcode	1	0.749269	0.731157	0.767381	0.68186	0.610233	0.704209	0.681043	0.668942	0.777249	0.319584	0.291138	0.348512	0.416241	0.318957	0.865195	0.516925	5.77437	7.72398e-09		catGroup
tcode	1	0.753181	0.734282	0.77208	0.700605	0.612903	0.722782	0.673387	0.658938	0.779578	0.328102	0.297968	0.358145	0.416917	0.326613	0.870926	0.522753	-5.53526	3.10767e-08		melonGroup
RNAsamba	1	0.78315	0.766233	0.800067	0.679295	0.630837	0.706608	0.731715	0.710394	0.793611	0.369039	0.34065	0.398515	0.45975	0.268285	0.871605	0.548364	7.22527	5.00109e-13		fungiGroup
RNAsamba	1	0.688893	0.670848	0.706939	0.64186	0.581395	0.695814	0.623643	0.580515	0.686007	0.23149	0.202006	0.260941	0.362585	0.376357	0.839248	0.463398	-0.59762	0.550093		catGroup
RNAsamba	1	0.75393	0.735924	0.771936	0.663306	0.626008	0.719783	0.701277	0.652218	0.749328	0.323688	0.292438	0.354771	0.425339	0.298723	0.86204	0.518314	-5.06687	4.04408e-07		melonGroup
bioseq2seq	1	0.807029	0.791009	0.823048	0.664317	0.642291	0.736564	0.806929	0.716612	0.832396	0.441487	0.412631	0.470571	0.536273	0.193071	0.877334	0.593467	12.1017	1.03447e-33		fungiGroup
bioseq2seq	1	0.688991	0.670484	0.707499	0.597209	0.573023	0.661395	0.669563	0.601924	0.69222	0.236115	0.205905	0.26605	0.376098	0.330437	0.832883	0.461538	-0.67303	0.500928		catGroup
bioseq2seq	1	0.670158	0.650665	0.689651	0.585685	0.550403	0.660282	0.631048	0.554099	0.661626	0.189955	0.159082	0.2214	0.346039	0.368952	0.820446	0.435043	-14.5924	3.1394e-48		melonGroup
randScore	1	0.496726	0.47736	0.516091	0.535683	0.444912	0.591189	0.464317	0.416938	0.551977	2.2699e-07	-0.0292059	0.0296726	0.251552	0.535683	0.748449	0.342342	-16.8177	1.80997e-63		fungiGroup
randScore	1	0.49571	0.475851	0.51557	0.515349	0.459535	0.578628	0.492398	0.440273	0.545152	0.00671155	-0.023088	0.0359012	0.252968	0.507602	0.752846	0.339357	-15.0319	4.53477e-51		catGroup
randScore	1	0.505988	0.485357	0.52662	0.542339	0.480847	0.578629	0.480511	0.458333	0.536299	0.0198134	-0.0123036	0.0509229	0.258157	0.519489	0.759023	0.349805	-22.5952	4.83026e-113		melonGroup
PLEK	1	0.557357	0.538299	0.576415	0.501322	0.452841	0.599119	0.57862	0.48267	0.644366	0.0698541	0.0412493	0.100429	0.285643	0.42138	0.775397	0.363927	-23.4593	1.06292e-121		fungiGroup
PLEK	1	0.685149	0.666647	0.703652	0.665116	0.586977	0.689302	0.617127	0.605337	0.703382	0.245533	0.217222	0.274439	0.366855	0.382873	0.846743	0.472884	-1.10658	0.268477		catGroup
PLEK	1	0.693196	0.674317	0.712074	0.655242	0.611895	0.693548	0.647177	0.618607	0.693548	0.264628	0.234177	0.294517	0.382353	0.352823	0.849206	0.482912	-11.7883	4.48541e-32		melonGroup
	x=number of sequences tools generated a result for
	N=total number of control input sequences

### Sheet: S5 Reference genomes
Clade	Common Name	Organism Name	BUSCO Complete	BUSCO Duplicated	BUSCO fragmented	BUSCO Missing	BUSCO Single Copy	lineage	Assembly Name	Assembly Level	Non-Coding Genes	Coding Genes	Accession	Contig N50	GCPercent	Tax ID	Genome Size Mb	GenBank URL
animalia	domestic cat	Felis catus	0.988415	0.00730934	0.00213764	0.00944697	0.981106	carnivora_odb10	F.catus_Fca126_mat1.0	Chromosome	15137	20453	GCF_018350175.1	90731473	41.5	9685	2400	https://www.ncbi.nlm.nih.gov/datasets/genome/GCF_018350175.1/
	jungle cat	Felis chaus	0.958	0.007	0.009	0.033	0.951		FelChav1.0	Chromosome			GCA_019924945.1	61376	42	61376	2400	https://www.ncbi.nlm.nih.gov/datasets/genome/GCA_019924945.1/
	leopard cat	Prionailurus bengalensis	0.989932	0.00744725	0.00248242	0.00758516	0.982485	carnivora_odb10	Fcat_Pben_1.1_paternal_pri	Chromosome	6864	20003	GCF_016509475.1	82622880	41.5	37029	2400	https://www.ncbi.nlm.nih.gov/datasets/genome/GCF_016509475.1/
	tiger	Panthera tigris	0.988346	0.00868846	0.00255137	0.00910219	0.979658	carnivora_odb10	P.tigris_Pti1_mat1.1	Chromosome	9474	20232	GCF_018350195.1	74391967	41.5	9694	2400	https://www.ncbi.nlm.nih.gov/datasets/genome/GCF_018350195.1/
	ermine	Mustela erminea	0.984485	0.0196525	0.0023445	0.0131706	0.964832	carnivora_odb10	mMusErm1.Pri	Chromosome	8982	20934	GCF_009829155.1	36329944	41.5	36723	2400	https://www.ncbi.nlm.nih.gov/datasets/genome/GCF_009829155.1/
	horse	Equus caballus	0.989701	0.0109531	0.00277914	0.00752003	0.978748	laurasiatheria_odb10	EquCab3.0	Chromosome	8893	21129	GCF_002863925.1	1502753	41	9796	2500	https://www.ncbi.nlm.nih.gov/datasets/genome/GCF_002863925.1/
	common bottlenose dolphin	Tursiops truncatus	0.980052	0.023622	0.00712411	0.0128234	0.95643	cetartiodactyla_odb10	mTurTru1.mat.Y	Chromosome	6398	19240	GCF_011762595.1	9729386	41	9739	2400	https://www.ncbi.nlm.nih.gov/datasets/genome/GCF_011762595.1/
	brown-marbled grouper	Epinephelus fuscoguttatus	0.995879	0.00741758	0.0021978	0.00192308	0.988462	actinopterygii_odb10	E.fuscoguttatus.final_Chr_v1	Chromosome	3219	23879	GCF_011397635.1	13857438	41	293821	1000	https://www.ncbi.nlm.nih.gov/datasets/genome/GCF_011397635.1/
	African malaria mosquito	Anopheles funestus	0.993912	0.00243531	0.000304414	0.00578387	0.991476	diptera_odb10	idAnoFuneDA-416_04	Chromosome	2280	12092	GCF_943734845.2	24104831	41.5	62324	250	https://www.ncbi.nlm.nih.gov/datasets/genome/GCF_943734845.2/
	K. lactis	Kluyveromyces lactis	0.994	0.001	0.001	0.005	0.993	saccharomycetes_odb10	ASM251v1	Complete Genome	251	5084	GCF_000002515.2	1753957	38.5	28985	11	https://www.ncbi.nlm.nih.gov/datasets/genome/GCF_000002515.2/
Clade	common.name	organism.name	busco.complete	busco.duplicated	busco.fragmented	busco.missing	busco.single.copy	family	assembly.name	Assembly Level	Non-Coding Genes	Coding Genes	Accession	Contig N50	GCPercent	Tax ID	Genome Size Mb
fungi		Aspergillus_puulaauensis	95.1	0.6	0.6	4.3	94.5	eurotiales_odb10	ApuulaauensisMK2_assembly01	Complete.Genome	143	13606	GCF_016861865.1	4388637	49.5	1220207	34.3	https://www.ncbi.nlm.nih.gov/datasets/genome/GCF_016861865.1/
		Aspergillus_luchuensis	NA	NA	NA	NA	NA	eurotiales_odb10	AkawachiiIFO4308_assembly01	Complete.Genome	279	12662	GCF_016861625.1	4830482	48.5	1069201	37.3	https://www.ncbi.nlm.nih.gov/datasets/genome/GCF_016861625.1/
		Aspergillus_sydowii	NA	NA	NA	NA	NA	eurotiales_odb10	Aspsy1	Scaffold	138	13579	GCF_001890705.1	123800	50	1036612	34.4	https://www.ncbi.nlm.nih.gov/datasets/genome/GCF_001890705.1/
		Aspergillus_versicolor	NA	NA	NA	NA	NA	eurotiales_odb10	Aspve1	Scaffold	142	13222	GCF_001890125.1	695600	50	1036611	33.1	https://www.ncbi.nlm.nih.gov/datasets/genome/GCF_001890125.1/
		Aspergillus_mulundensis	NA	NA	NA	NA	NA	eurotiales_odb10	ASM336962v1	Scaffold	NA	11603	GCF_003369625.1	218900	43	1810919	44.2	https://www.ncbi.nlm.nih.gov/datasets/genome/GCF_003369625.1/
		Aspergillus_nidulans	NA	NA	NA	NA	NA	eurotiales_odb10	ASM1142v1	Chromosome	63	10455	GCF_000011425.1	679900	50.5	227321	29.8	https://www.ncbi.nlm.nih.gov/datasets/genome/GCF_000011425.1/
		Aspergillus_niger	NA	NA	NA	NA	NA	eurotiales_odb10	ASM2978390v1	Chromosome	NA	NA	GCA_029783905.1	5100000	49.5	5061	40.3	https://www.ncbi.nlm.nih.gov/datasets/genome/GCA_029783905.1/
		Aspergillus_campestris	NA	NA	NA	NA	NA	eurotiales_odb10	Aspcam1	Contig	169	9655	GCF_002847485.1	1700000	51	1392248	28.3	https://www.ncbi.nlm.nih.gov/datasets/genome/GCF_002847485.1/
		Kluyveromyces_lactis	99.4	0.1	0.1	0.5	99.3	saccharomycetes_odb10	ASM251v1	Complete.Genome	251	5084	GCF_000002515.2	1753957	38.5	28985	10.7	https://www.ncbi.nlm.nih.gov/datasets/genome/GCF_000002515.2/
		Ustilago_bromivora	98.7	0.2	0.2	1.1	98.5	basidiomycota_odb10	UBRO_v3	Complete.Genome	181	7227	GCA_900080155.1	877262	52	307758	20.4	https://www.ncbi.nlm.nih.gov/datasets/genome/GCA_900080155.1/
		Fusarium_culmorum	97.6	0.1	0.2	2.2	97.5	hypocreales_odb10	ASM1695235v1	Complete.Genome	341	11444	GCA_016952355.1	9630554	47	5516	37.5	https://www.ncbi.nlm.nih.gov/datasets/genome/GCA_016952355.1/
Clade	Common Name	Organism Name	BUSCO Complete	BUSCO Duplicated	BUSCO fragmented	BUSCO Missing	BUSCO Single Copy	lineage	Assembly Name	Assembly Level	Non-Coding Genes	Coding Genes	Accession	Contig N50	GCPercent	Tax ID	Genome Size Mb
plantae	muskmelon	Cucumis_melo	0.981943	0.0133276	0.00300946	0.0150473	0.968616	eudicots_odb10	USDA_Cmelo_AY_1.0	Chromosome	7357	20741	GCF_025177605.1	10465369	36	3656	438.3	https://www.ncbi.nlm.nih.gov/datasets/genome/GCF_025177605.1/
	cucumber	Cucumis_sativus	0.981083	0.027945	0.00343938	0.0154772	0.953138	eudicots_odb10	Cucumber_9930_V3	Chromosome	3589	20040	GCF_000004075.3	8937712	32.5	3659	224.8	https://www.ncbi.nlm.nih.gov/datasets/genome/GCF_000004075.3/
	vegetable marrow	Cucurbita_pepo	0.981083	0.226999	0.00343938	0.0154772	0.754084	eudicots_odb10	ASM280686v2	Chromosome	5731	29281	GCF_002806865.1	108627	36	3664	260.4	https://www.ncbi.nlm.nih.gov/datasets/genome/GCF_002806865.1/
	wax gourd	Benincasa_hispida	0.978504	0.0150473	0.00429923	0.0171969	0.963457	eudicots_odb10	ASM972705v1	Chromosome	3989	21004	GCF_009727055.1	144985	34.5	102211	913	https://www.ncbi.nlm.nih.gov/datasets/genome/GCF_009727055.1/
	Japanese rice	Oryza_sativa_Japonica_Group	0.992239	0.0183824	0.00102124	0.0067402	0.973856	poales_odb10	IRGSP-1.0	Chromosome	4880	28738	GCF_001433935.1	7711345	43.5	39947	373.8	https://www.ncbi.nlm.nih.gov/datasets/genome/GCF_001433935.1/
	peach	Prunus_persica	0.993121	0.0137575	0.00171969	0.00515907	0.979364	eudicots_odb10	Prunus_persica_NCBIv2	Chromosome	1893	23135	GCF_000346465.2	255416	37.5	3760	227.4	https://www.ncbi.nlm.nih.gov/datasets/genome/GCF_000346465.2/
	stiff brome	Brachypodium_distachyon	0.992647	0.0134804	0.000612745	0.0067402	0.979167	poales_odb10	Brachypodium_distachyon_v3.0	Chromosome	4463	25535	GCF_000005505.3	21988513	46	15368	271.2	https://www.ncbi.nlm.nih.gov/datasets/genome/GCF_000005505.3/
	chickpea	Cicer_arietinum	0.989378	0.015095	0.00186359	0.00875885	0.974283	fabales_odb10	ASM33114v1	Chromosome	3843	25037	GCF_000331145.1	34090	31	3827	530.8	https://www.ncbi.nlm.nih.gov/datasets/genome/GCF_000331145.1/
	tobacco	Nicotiana_attenuata	0.996807	0.0285714	0.000840336	0.00235294	0.968235	solanales_odb10	NIATTr2	Chromosome	3886	34094	GCF_001879085.1	64201	40	49451	2400	https://www.ncbi.nlm.nih.gov/datasets/genome/GCF_001879085.1/
	potato	Solanum_pennellii	0.987059	0.0228571	0.0010084	0.0119328	0.964202	solanales_odb10	SPENNV200	Chromosome	4046	26453	GCF_001406875.1	60083	34.5	28526	926.4	https://www.ncbi.nlm.nih.gov/datasets/genome/GCF_001406875.1/
	pocket water lily	Nymphaea_colorata	0.97026	0.0247831	0.00557621	0.0241636	0.945477	embryophyta_odb10	ASM883128v2	Chromosome	2999	20488	GCF_008831285.2	2136418	38.5	210225	408.1	https://www.ncbi.nlm.nih.gov/datasets/genome/GCF_008831285.2/

### Sheet: S6 sORF tool result summary sta
Tool	x/N	AUC	AUC_CI_Lower	AUC_CI_Upper	Sensitivity	Sensitivity_CI_Lower	Sensitivity_CI_Upper	Specificity	Specificity_CI_Lower	Specificity_CI_Upper	MCC	MCC_CI_Lower	MCC_CI_Upper	PPV	FPR	NPV	F1	Diff. from stopFree Z-score	Diff. from stopFree p-val	Diff. from randScore Z-score	Diff. from randScore p-val	Clade	Self-reported Sensitivity	Self-reported Specificity	Self-reported PPV	Self-reported MCC	Self-reported data source	Sensitivity difference	Specificity difference	PPV difference	MCC difference
bioseq2seq	1	0.904	0.876	0.933	0.873	0.802	0.921	0.804	0.772	0.876	0.609	0.541	0.681	0.598	0.196	0.95	0.71	3.17	0.002	11.802	3.82e-32	combined	0.963	NA	0.96	0.925	Table 1 [Also, S1 Text, Table C, "seq-wt (LFN)".]	-0.042612	NA	-0.20557	-0.181524
CPC2	1	0.884	0.852	0.916	0.817	0.77	0.905	0.786	0.722	0.836	0.542	0.469	0.621	0.56	0.214	0.928	0.665	2.261	0.024	11.323	1.01e-29	combined	0.95	0.97	NA	NA	Results section, paragraph 2.	-0.0655015	-0.0913492	NA	NA
CPPred	1	0.781	0.722	0.84	0.778	0.683	0.849	0.738	0.696	0.862	0.458	0.381	0.54	0.497	0.262	0.909	0.607	-2.12	0.034	6.546	5.9e-11	combined	0.8887	0.94925	0.9456	0.842	Average CPPred results from Tables 6 & 7 (integrated model)	-0.0577756	-0.109324	-0.279351	-0.264447
LGC	1	0.435	0.378	0.492	0.151	0.127	0.881	0.939	0.138	0.96	0.141	0.04	0.239	0.452	0.061	0.768	0.226	-12.405	0	-1.706	0.088	combined	0.918	0.954	NA	NA	Table 4	-0.783866	-0.00688278	NA	NA
PhyloCSF	1	0.771	0.722	0.82	0.675	0.627	0.802	0.73	0.635	0.788	0.363	0.279	0.449	0.455	0.27	0.871	0.543	-2.527	0.011	6.688	2.26e-11	combined	0.925	0.98	NA	NA	Estimated from Figure 2, top-left ROC curve	-0.136838	-0.127903	NA	NA
PLEK	1	0.741	0.69	0.791	0.698	0.627	0.778	0.706	0.643	0.759	0.359	0.277	0.446	0.442	0.294	0.875	0.542	-4.187	0	6.062	1.34e-09	combined	0.951	0.9415	0.9985	NA	Table 2: average MCF-7 & HeLa S3 values.	-0.134325	-0.125016	-0.353926	NA
randScore	1	0.505	0.447	0.564	0.468	0.389	0.69	0.542	0.36	0.651	0.009	-0.079	0.096	0.254	0.458	0.754	0.33	-9.753	0	0	1	combined	NA	NA	NA	NA	NA	NA	NA	NA	NA
RNAcode	1	0.889	0.855	0.924	0.77	0.698	0.841	0.881	0.799	0.923	0.626	0.551	0.705	0.683	0.119	0.92	0.724	1.75	0.08	11.028	2.8e-28	combined	0.878	0.927	NA	NA	Text " Of the 10,535 annotated coding exons in FlyBase, 9245 overlapped (by at least one nucleotide) with an RNAcode prediction (sensitivity 87.8%). In total, RNAcode predicts 13,166 high-scoring coding regions with p < 0.001. Of these, 12,207 had overlap with one of the annotated exons, i.e., 959 were false positives (specificity: 92.7%)"	-0.0570038	-0.0221038	NA	NA
RNAsamba	1	0.795	0.748	0.842	0.675	0.635	0.825	0.817	0.661	0.857	0.463	0.38	0.549	0.552	0.183	0.883	0.607	-2.227	0.026	7.487	7.04e-14	combined	0.99146	NA	0.88908	0.86394	"Table S6. Comparison of classification performance in datasets of five different species using built-in pre-trained models."-- average of performance over 5 species	-0.166971	NA	-0.207002	-0.270903
stopFree	1	0.848	0.81	0.886	0.825	0.77	0.897	0.796	0.735	0.839	0.561	0.489	0.64	0.575	0.204	0.932	0.678	0	1	9.753	1.8e-22	combined	NA	NA	NA	NA	NA	NA	NA	NA	NA
tcode	1	0.865	0.825	0.905	0.762	0.69	0.833	0.844	0.759	0.907	0.568	0.491	0.649	0.619	0.156	0.914	0.683	0.755	0.45	10.56	4.56e-26	combined	NA	NA	NA	NA	NA	NA	NA	NA	NA
stopFree	1	0.855	0.799	0.911	0.829	0.756	0.951	0.797	0.683	0.862	0.565	0.438	0.698	0.576	0.203	0.933	0.68	0	1	4.641	3.47e-06	fungiGroup
stopFree	1	0.83	0.762	0.897	0.814	0.744	0.953	0.775	0.667	0.845	0.528	0.398	0.658	0.547	0.225	0.926	0.654	0	1	5.776	7.66e-09	catGroup
stopFree	1	0.899	0.84	0.958	0.786	0.714	0.929	0.881	0.746	0.952	0.639	0.51	0.779	0.688	0.119	0.925	0.733	0	1	7.375	1.64e-13	melonGroup
CPC2	1	0.901	0.853	0.949	0.829	0.732	0.951	0.797	0.707	0.935	0.565	0.441	0.703	0.576	0.203	0.933	0.68	1.627	0.104	5.329	9.86e-08	fungiGroup
CPC2	1	0.88	0.825	0.935	0.791	0.721	0.93	0.798	0.682	0.891	0.535	0.408	0.672	0.567	0.202	0.92	0.66	1.481	0.139	7.186	6.66e-13	catGroup
CPC2	1	0.907	0.857	0.957	0.857	0.762	0.953	0.825	0.73	0.921	0.622	0.503	0.753	0.621	0.175	0.945	0.72	0.402	0.688	7.883	3.19e-15	melonGroup
LGC	1	0.563	0.465	0.661	0.878	0.293	0.951	0.317	0.252	0.976	0.191	0.073	0.321	0.3	0.683	0.886	0.447	-5.536	0	0.016	0.988	fungiGroup
LGC	1	0.323	0.232	0.414	0.814	0.07	0.907	0.109	0.07	0.977	-0.101	-0.263	0.066	0.233	0.891	0.636	0.363	-8.58	0	-2.406	0.0161	catGroup
LGC	1	0.418	0.316	0.519	0.19	0.095	0.357	0.897	0.833	0.952	0.114	-0.056	0.281	0.381	0.103	0.769	0.254	-9.189	0	-0.852	0.394	melonGroup
CPPred	1	0.912	0.857	0.967	0.78	0.732	0.927	0.911	0.74	0.951	0.68	0.559	0.816	0.744	0.089	0.926	0.762	1.532	0.126	5.722	1.05e-08	fungiGroup
CPPred	1	0.721	0.601	0.841	0.698	0.558	0.837	0.845	0.791	0.969	0.517	0.38	0.669	0.6	0.155	0.893	0.645	-1.691	0.091	3.029	0.00245	catGroup
CPPred	1	0.731	0.629	0.833	0.738	0.619	0.857	0.714	0.643	0.817	0.4	0.266	0.544	0.463	0.286	0.891	0.569	-3.045	0.002	3.407	0.000656	melonGroup
RNAcode	1	0.852	0.771	0.933	0.756	0.634	0.878	0.927	0.805	0.992	0.689	0.566	0.83	0.775	0.073	0.919	0.765	-0.064	0.949	4.185	2.85e-05	fungiGroup
RNAcode	1	0.867	0.799	0.935	0.744	0.651	0.907	0.822	0.674	0.946	0.525	0.392	0.669	0.582	0.178	0.906	0.653	0.977	0.328	6.672	2.53e-11	catGroup
RNAcode	1	0.972	0.945	0.999	0.929	0.857	1	0.952	0.913	0.992	0.861	0.78	0.956	0.867	0.048	0.976	0.897	2.133	0.033	8.938	3.97e-19	melonGroup
PhyloCSF	1	0.774	0.673	0.876	0.707	0.561	0.829	0.813	0.748	0.959	0.484	0.343	0.636	0.558	0.187	0.893	0.624	-1.355	0.175	2.865	0.00417	fungiGroup
PhyloCSF	1	0.698	0.61	0.787	0.698	0.535	0.837	0.636	0.535	0.814	0.29	0.148	0.434	0.39	0.364	0.863	0.5	-2.377	0.017	3.126	0.00177	catGroup
PhyloCSF	1	0.854	0.791	0.918	0.857	0.714	0.929	0.73	0.667	0.865	0.516	0.396	0.646	0.514	0.27	0.939	0.643	-1.143	0.253	5.901	3.62e-09	melonGroup
tcode	1	0.896	0.835	0.957	0.878	0.78	0.951	0.829	0.764	0.919	0.643	0.527	0.771	0.632	0.171	0.953	0.735	1.075	0.283	5.649	1.61e-08	fungiGroup
tcode	1	0.884	0.816	0.952	0.767	0.698	0.907	0.93	0.752	0.969	0.703	0.584	0.837	0.786	0.07	0.923	0.776	1.307	0.191	6.748	1.5e-11	catGroup
tcode	1	0.86	0.794	0.926	0.833	0.714	0.929	0.794	0.738	0.881	0.565	0.439	0.701	0.574	0.206	0.935	0.68	-0.991	0.322	6.882	5.9e-12	melonGroup
RNAsamba	1	0.869	0.81	0.928	0.78	0.707	0.927	0.813	0.691	0.886	0.544	0.412	0.685	0.582	0.187	0.917	0.667	0.34	0.734	4.779	1.77e-06	fungiGroup
RNAsamba	1	0.806	0.731	0.88	0.698	0.628	0.907	0.767	0.589	0.86	0.423	0.279	0.573	0.5	0.233	0.884	0.583	-0.545	0.585	4.778	1.77e-06	catGroup
RNAsamba	1	0.798	0.71	0.886	0.786	0.667	0.905	0.778	0.698	0.881	0.507	0.377	0.649	0.541	0.222	0.916	0.641	-2.628	0.009	5.018	5.23e-07	melonGroup
bioseq2seq	1	0.919	0.872	0.965	0.878	0.78	0.951	0.846	0.797	0.943	0.664	0.55	0.787	0.655	0.154	0.954	0.75	2.154	0.031	5.741	9.4e-09	fungiGroup
bioseq2seq	1	0.918	0.871	0.966	0.86	0.791	0.953	0.853	0.775	0.93	0.659	0.544	0.785	0.661	0.147	0.948	0.747	2.777	0.005	7.744	9.67e-15	catGroup
bioseq2seq	1	0.891	0.838	0.943	0.81	0.714	0.929	0.841	0.73	0.913	0.603	0.482	0.74	0.63	0.159	0.93	0.708	-0.295	0.768	7.183	6.82e-13	melonGroup
randScore	1	0.562	0.454	0.67	0.463	0.39	0.707	0.691	0.431	0.813	0.14	-0.02	0.298	0.333	0.309	0.794	0.388	-4.641	0	0	1	fungiGroup
randScore	1	0.477	0.378	0.576	0.605	0.419	0.744	0.442	0.349	0.612	0.041	-0.103	0.19	0.265	0.558	0.77	0.369	-5.776	0	0	1	catGroup
randScore	1	0.479	0.38	0.578	0.667	0.286	0.786	0.349	0.27	0.825	0.014	-0.133	0.168	0.255	0.651	0.759	0.368	-7.375	0	0	1	melonGroup
PLEK	1	0.615	0.519	0.711	0.683	0.512	0.829	0.569	0.472	0.748	0.218	0.071	0.371	0.346	0.431	0.843	0.459	-4.57	0	0.766	0.443	fungiGroup
PLEK	1	0.826	0.75	0.901	0.791	0.674	0.907	0.791	0.713	0.876	0.526	0.399	0.665	0.557	0.209	0.919	0.654	-0.095	0.924	5.136	2.81e-07	catGroup
PLEK	1	0.75	0.661	0.84	0.738	0.595	0.857	0.706	0.635	0.833	0.392	0.258	0.536	0.456	0.294	0.89	0.564	-3.8	0	4.333	1.47e-05	melonGroup
	x=number of sequences tools generated a result for
	N=total number of control input sequences
